# The Chlamydomonas Genome Project, version 6: reference assemblies for mating type *plus* and *minus* strains reveal extensive structural mutation in the laboratory

**DOI:** 10.1101/2022.06.16.496473

**Authors:** Rory J. Craig, Sean D. Gallaher, Shengqiang Shu, Patrice Salomé, Jerry W. Jenkins, Crysten E. Blaby-Haas, Samuel O. Purvine, Samuel O’Donnell, Kerrie Barry, Jane Grimwood, Daniela Strenkert, Janette Kropat, Chris Daum, Yuko Yoshinaga, David M. Goodstein, Olivier Vallon, Jeremy Schmutz, Sabeeha S. Merchant

## Abstract

Five versions of the *Chlamydomonas reinhardtii* reference genome have been produced over the last two decades. Here we present version 6, bringing significant advances in assembly quality and structural annotations. PacBio-based chromosome-level assemblies for two laboratory strains, CC-503 and CC-4532, provide resources for the *plus* and *minus* mating type alleles. We corrected major misassemblies in previous versions and validated our assemblies via linkage analyses. Contiguity increased over ten-fold and >80% of filled gaps are within genes. We used Iso-Seq and deep RNA-seq datasets to improve structural annotations, and updated gene symbols and textual annotation of functionally characterized genes via extensive curation. We discovered that the cell wall-less classical reference strain CC-503 exhibits genomic instability potentially caused by deletion of *RECQ3* helicase, with major structural mutations identified that affect >100 genes. We therefore present the CC-4532 assembly as the primary reference, although this strain also carries unique structural mutations and is experiencing rapid proliferation of a *Gypsy* retrotransposon. We expect all laboratory strains to harbor gene-disrupting mutations, which should be considered when interpreting and comparing experimental results across laboratories and over time. Collectively, the resources presented here herald a new era of Chlamydomonas genomics and will provide the foundation for continued research in this important reference.
