## Supplemental Dataset S3 for "The Chlamydomonas Genome Project, version 6: reference assemblies for mating type *plus* and *minus* strains reveal extensive structural mutation in the laboratory": Figure_7D_proteins.tsv

Protein ID	Protein ID Database	label in Figure	Protein Sequence
Auxeprot1_6269_XM_011399078.1	Phycocosm	Aprot_1	MTVEGGVPPGLREEALQLLHKHWGRDCLVLMSTGSGKSLCFCLPPLLAGGHGPGVALVVSPLIALMEDQVQGLRARGVPAAALSSSLPTQQRRDLLADLQAPRPETRVLFVTPEYLATAPADALLGGLAAAGKLTLFAVDEAHCISSWGHDFRASYRKLGSLRSRFPEVPIMALTATATARVQDDIVSQLRLRDPVRLASSFDRPNIHYSVVYLDMAASTPFLPATPAHSAEGSSPREQWADDDPAPHVTRLLQQHRPRAAIVYCRSRELVESVALALARAGTAARPYHAGLGAAQRAETQAAWSARQLPVIVATIAFGMGIDRPDVDLVIHATLPKSLEGYYQESGRSGRDGSPARAILLCSHRDCGALRYLAALELRRAAQKGGGAAGRSAVGGVRG…
Auxeprot1_4340_XM_011403425.1	Phycocosm	Aprot_2	MATAGHEIGDPSDCLRAHWGHAEFRSLQREAVEATLQGRDVLVILPTGGGKSVTFQLPPLVARGVTIVITPLLALARDQVQAALDRGIEAAMWAGDTSDTARASIRSSVLAGRGDEGGLRLLYTTPESLRTPPMRELLQAAHEEGSLVSFAIDEAHCVSQWGHDFRPAYLELVNLRTLCPGVPVIAVTATATTPVQAGIKESLGMQDPIVFQGSFNRPNIQYSVRRKEVLGDGSREALLADLVAWLAPRAGQSGVIYARTRATCDWLAGVLGDAGVDASSYHAGKDAPRRAAVQRDWMEGGCPVVVATIAFGMGIDKADVRWVVHWEVPSSLEGFYQESGRAGRDGLPCCSLLYASDKEMQEAARLERGERRGAMAEVAAIVQGARCRRKALLAYFGER…
AT4G35740_AT4G35740.1_Athaliana_TAIR10	Phytozome	Atha	MKKSPLPVQNVQSSDKNVAGKEALVKLLRWHFGHADFRGKQLEAIQAVVSGRDCFCLMPTGGGKSICYQIPALAKPGIVLVVSPLIALMENQVMALKEKGIAAEYLSSTQATHVKNKIHEDLDSGKPSVRLLYVTPELIATKGFMLKLRKLHSRGLLNLIAIDEAHCISSWGHDFRPSYRQLSTLRDSLADVPVLALTATAAPKVQKDVIDSLNLRNPLVLKSSFNRPNIFYEVRYKDLLDNAYTDLGNLLKSCGNICAIIYCLERTTCDDLSVHLSSIGISSAAYHAGLNSKMRSTVLDDWLSSKKQIIVATVAFGMGIDKKDVRMVCHFNIPKSMESFYQESGRAGRDQLPSRSVLYYGVDDRKKMEYLLRNSENKKSSSSKKPTSDFEQIVTYCEG…
Chabra1_328269_rna-CBR_g12756	Phycocosm	Cbra	MKGSISHRRPAAEQSGRGTHQRWKVLCSSDSQASSVSSACPVPAAELRDVLKRVFGYPSFRGPQEDAICAVLSGRDCFCLMPTGGGKSLCYELPAVVKLGVTLVVSPLIALMENQVSALKKKNIAAEFLSSTREASDRRKIYEDIDSGRPTVRLLYVTPELISTDGFMGKLQKMHGRGLLNLIAIDEAHCISSWGHDFRPSYRKLSALRSALAGVPILALTATAAKAVRDDIIRSLRLHQPVVLMSSFNRPNIFYEVRYKELLGDPYKDLVRTLRMFPGQCAIVYCLARNTCDDIASRLLSEGVPCNVYHAGMKDASRSKSLTEWTSGKVNIVIATVAFGMGIDRADVRLVCHFNVPKTLEGFYQESGRAGRDGSPARSLLYYGLEDCRTMQFILRKEV…
Chocri1_9736_XM_005712103.1	Phycocosm	Ccri	MASPPDIPPSAHYHATLKKYFGPLSLRPQQAPVISALLSGQDVLLTAPTGHGKSLCFQLPALVHHEVSGAVSLVVSPLLALMNNQVTALLARGVPTALLSSAETVAANRKVLTALDTRGAIPFAMLYITPERLVKGSFMSLLRRLHHRGKLGILAIDEAHCISQWGHDFRTAYSRMGVIRDDFPTLPIVALTATATAKVRADIISSLHIPNARHIHTSFLRANIRYEVRYADTMETDVSEDLRVTVEDLTVLLQSAGVPAVGYHGGMSAGKRKEAQHLFETGQRPVAVASIAFGMGIDVAGIRYVVHHSLPKSVEAFYQESGRAGRDGLPSESVLYYSKKDLELNEYLLACHRKKSDEKRMQAAVKAQKAMKEYCTNVKCRRVALLEYFGEEASAAKVC…
Chlamydomonas_eustigma_GAX76594.1	NCBI	Ceus_1	MERSINTIRNHATCRPGVTYVLGHYKTTWRSRYIHCFASKSDLDSSRPCDMPYTAVLNNDVFIDLTDDLEHDLMLPAVQALQKYFQYSSFRGKQADAISAALSGKDVFVLMPTGGGKSMCFTVPSLVTQKLTLVISPLIALMQDQVSSLLSKGVHASYISSTLSDKDRESVLKSLEHGSSTNGSRTHTFPSLLYITPELLQTSFKHRLCDLHACGQLGLIAVDEAHCISSWGHDFRPAYRQLGGLRNMLPGVPIMTLTATADPKVQDDIVQQLHLSSDCVRLIDSFNRPNIYYRVVLLDVLAEDENMLRQLRGVNKYTLPQIAEDNSISMTAYKVALELIQGVLAGAAGVASKPPDNKGGSSFIADFCTSADVLPVHQTAGHVHCSQSHNEQKNVMQQG…
Chlamydomonas_eustigma_GAX77552.1	NCBI	Ceus_2	MSCTKRTAVIFKFKCGRNGDMASRQACDEAMSCALSSERLRDILSSQFNLSEFRQGQLDSIKATLEKKDSIVILPTGAGKSLTFQLPPFTCDYAFTVVVSPLISLARDQVEKAIDRGIDARIWNSETRDSERSSILSELQCEETGLRLLYVTPEGLQSPILKEALKAAYIYKTLLCFAVDEAHCISDWGHDFRPAYAGLRSLKVEFPCTPVSCLTASCTDEVQKNIQEVMGLRNAVVIKHSFNRPNIKYEVKCKALINNGGEDAVLKDLIAFIKERKGQCGIIYARLRTTCDWIGKELECAEGIDVAVYHAGKDSTLRQRVHSDWSSGYLQVVVATVAFGMGIDRADVRWVVHWNAPSSLEGLFQESGRAGRDGLPSVSVVYASQSDIDTVSKLEKGTR…
Chlamydomonas_incerta_KAG2441775.1	NCBI	Cinc_1	MSKRSLSFAPTENDAIAKRPNVRDQNRQRALSLLQKYYGFDAFRGKQEDAVLSAMAGQDALVIMPTGGGKTLCYVIPALAQPGLAVVVSPLLALMQDQVSNLRAAGVPAAQLSSALPTAQREAIMTDLSGGGGGGGGGGGGMSAPSLKLLLVTPELLAASKKFRFVLRRLHSARLVSLFAIDESHCISTWGHDFRPAYRQLGSLRSEYPGVPIMALTATAASQVQDDICKQLRLQSPLRLCASFNRPNISYTVRYLDLEAATEAEALVRLLQERRRAAGGVLPCSIVYATKRDTCEDVAARLCRDGLAAAAYHGQMGDAKKREVLAKWQADEVPVVVATIAFGMGIDKAGVRLVVHLNLPSSLEGFYQEAGRAGRDGAPAESVLFYSREARRRMDYVLE…
Chlamydomonas_incerta_KAG2434182.1	NCBI	Cinc_2	MEQQERPMETPGVPDEAALLRTLREHFGMSGFRPGQLEAIQATLAGEDALVILPTGGGKSVAFQLPCHTRAHGFTVVVCPLLALAKDQVDKCDERGIYAERWNCEVPEPRKASIAKDMVCDEPSLRLLYTTPESLQTPKLLDSLKEACTNGTLVSFAVDEAHTVSEWGHDFRPAYLQLSMIKQEFPSVPVVALTASATPKVRDDIITVLRLKQPRLIKGSFNRPNIAYQVRHKELIGDGSDNAALEDLVKFIQDRSGEGGIVYARLRATCDWLASSLAAHDIDVGCYHAGKNNDVRTRVQRDWSSGGTNVVVATIAFGMGIDRADVRWVVHWNPPASMEGFYQESGRAGRDGLPSASLLYASRADLEANQKMERGVRSGAVTEVAAYCHGGGCRRRHVL…
Caulen1_96378_g2615.t1	Phycocosm	Clen	MALKADEKLHQLLWTKFHLKEFRPLQLEAIQSILRGEDTLLVLATGGGKSLTYQLPPLMKDHSFTVVVSPLIALARDQVMSCGDRGIYAELLNNETSVLERDQIEEEILSPSASLKLLYTTPETLQKGTLIASLEIAASQGTLLCFAVDEAHCISSWGHDFRPSYRQLGSLRDKFSSIPFIALTVKYKELIKSGTDDDVLQDLLEFLHGNRGAHGIIYARLRETCEWLADQLSDKDIDVAFYHAGMSSASRKSVLESWLDNSVEVIVATVAFGMGIDKSNVRWVIHWNVPSSLEGFYQESGRAGRDGLPSISRVYLAQKDLRQIKQLEKGVRRGAIHVVASVLMDSTCRRHGVLQYFGEKKSCCNRDEFCDYCEDPVQVEQSLIALKPHINPEFHTSRS…
Cyapar1_15083_g14558.t1	Phycocosm	Cpar	MRQAKLEFKPVAQPAPAAPRKSDGSGAGDAGDAKKALLQACAALGIKDLREHQKKPLRAVLAGRDVFVKLATGSGKSLIYQLPALSKDGITVVIQPLIALMQNQVHALKAKGVKAELLCSSTPKADAERIIRDIDSANPATKLLYCTPEGITQPHFVRRLHAIAARKKLALFAVDEAHCISEWGHDFRPSYRRLGFLKKEFPSVPCIALTATATMKVQSDVLGSLGLSSPEVFVGGFNRPEIEYRVRYKDLLNDVYADLVAFLKERPGESGVIYCHKKEDCNTLAAILRDHGVAATAYHADLADGERRTAQQRWLANEVRIIVATVAFGMGVDKADVRFVVHFTLPKTMEGFYQESGRAGRDGKRSVSLLYYGDQDRRTMEFLIGKELDRKVAAPSSSS…
Cyapar1_2633_g2555.t1	Phycocosm	Cpar	MAKLTRSLREWLNVDGSVLADIAEVLMKMRVTELRQHQRDPVKAQLEGKDVLMITATGSGKSLIFQLVALASPGVTIVVSPYIALMENQVNGLKAKGFPVEFWHSGLNEDDKKRINNDLKSERPQTKLLYCAPEKIFYTSPNGRQFFLETLKGLAARGALPRFVIDEAHEIKNALDTGFRAEAFGQLSRLRAEMPSAGVVALTATATKETQERLIEFLGLGEGRPREVFRFTSDRPELKYKVVHKDRWCECERDPRTGELRHERDCEGVIKAAVFEDILAFCTGPYRAEASGIVFCTRKDTCEELAAHLRRGGLAAATYHADFSKEQRSRVQRDWEGNRTRVVVATTAFGTGIDKSDVRFVVQYDIPKTLEALHQQSGRAGRDRERSDYRIYFDWRDVE…
ChlUWO241_1_28965_rna-FOA52_006533	Phycocosm	Cpri_1	MGVAGDSGQASISNPSTTVPAGQDAGASAGCTTARLRQLLRDNFGFDAFRPLQEEAILAALSGRDSFVLLPTGGGKSMCYTLPALASGRMVVVVSPLIALMQDQVAALVSRGVPAAYISSSQTAAERRSVDAVLEGALVGTGAAPAGHRHATASSGVTPLPPLPPVLYVTPELLATSTFSRVLGALHGRGRLALLAIDEAHCISSWGHQFRPTYRKLRDARRLLPGLPVMALTATADARVQADIIQQLRLAPDCAHLVASFNRPNITYSVLLVDVLAAGRARAEDADADGDGYDLTVDAAAYGAVKDLVEEAVRGGRTAADATATAGAAAMGRRDAGAPPLSGCAIVYTHKRATASELAARLAGDGLRAAGYSAKLSPRTRSDVLSQWRLGQLDVVVAT…
ChlUWO241_1_19543_rna-FOA52_013514	Phycocosm	Cpri_2	MSTIDVEAEMEVVCTRVLQEVFSLSSFRAGQLEACKATLSGRDSILILPTGAGKSLTFMLPPLTVPHGFTVVISPLLALAKDQVEAALELGIDTVYFNSAASDQQKNSAIREVSDPETSLKLLYTTPESLANPRLHAALREAYDAGTIISFAVDEAHCVSEWGHDFRPAYLQLGHLRDVFTRTPIACLTATCTAEVQRNVQSVLALRSPCLVKASFNRVELAYSVRYKELFGDGSEDGVLQDLIEFVRAREGQTGIVYARLRKTVDSVSKALECAELDAAPYHAGMDTMARARVQRNWSCGDTKVVVATVAFGMGINMATVRWVVHFNAPNSVEGFYQESGRGGRDGQPCESVVYASKADIQEMSRLEKASRRGAVDAVDKLLMAPGCRRKKLLQFFGE…
Cre16.g673393		Cre16.g673393	MELQVHPNDVPGVPDGAALLRTLREHFAMSGFRPGQLEAIQATLAGQDALVILPTGGGKSVAFQLPCHTRAHGFTVVVCPLLALAKDQVDKCEERGIYAERWNCEVPEPRKASIAKDMVCDEPSLRLLYTTPESLQTPKLLESLKEACANGNLVSFAVDEAHTVSEWGHDFRPAYLQLSAIKQEFPSVPVVALTASATPKVRDDIISVLRLKQPRLIKGSFNRPNIAYQVRHKELLGDGSDNAALEDLVKFIQARSGEGGIVYARLRATCDWLASSLAAHDIDVGCYHAGKNNDVRTRVQRDWSSGGTNVVVATIAFGMGIDRPDVRWVVHWNPPTSMEGFYQESGRAGRDGLPSASLLYASKADLESNQKMERGVRSGAVAEVAGYCHGGGCRRRYVL…
Cre16.g801898		Cre16.g801898	MSKRSLSFAPTENDAIAKRPNVRESNRQKADSTRFAASRRMRCLQPWQDALVVMPTGGGKTLCYVVPALAQPGLAVVVSPLLALMQDQVANLRAVGVPAAQLSSALPAAQREAIMADLSGGGGGGGGGGGGVGSGMSAPSLKLLLVTPELLAASKNFRFVLRRLHSARLVSLFAIDESHCISTWGHDFRPAYRQLGSLRSQYPGVPIMALTATAASQVQDDICKQLQLQSPVRLCASFNRPNISYTVRYLDLEGATEAEALVRLLQERRRAAGGTLPCAIVYATKRDTCEDVAARLCRDGLAAAAYHGQMADAKKREVLARWQADEVPVVVATIAFGMGIDKAGVRLVVHLNLPSSLEGFYQEAGRAGRDGAPAESVLFYSREARRRMDYVLEKEQEKA…
Chlamydomonas_schloesseri_KAG2451777.1	NCBI	Csch_1	MSKRSLSFSPTEHDSIAKRPNVRENNRQKALCLLKKYYGFDAFRGKQEDAVLSAMAGQDALVIMPTGGGKTLCYVIPALAQPGLAVVVSPLLALMQDQVNNLKAVGVPAAQLSSALPAAQREAILTDLGGGGGGGGEGGSGMSAPSLKLLLVTPELLAASKKFRYVLRRLHSARLVSLFAIDESHCISTWGHDFRPAYRQLGSLRSDYPGVPIMALTATAASQVQDDICKQLRLQSPLRLCASFNRPNISYSVRYLDVEGAGEAEALVRLLTERRRAAGGVLPCSIVYATKRDTCEDVAARLCRDGLAAAAYHGQMGDAKKREVLAKWQADEVPVVVATIAFGMGIDKAGVRLVVHLNLPSSLEGFYQEAGRAGRDGAPAESVLFYSREARRRMDYVLE…
Chlamydomonas_schloesseri_KAG2447299.1	NCBI	Csch_2	MQQQGYPEGAPGVPDEASLLRTLREHFGMSTFRSGQLEAIQATLAGEDALVILPTGGGKSVAFQLPCHMRAHGFTVVVCPLLALAKDQVDKCDERGIYAERWNCEVPEPRKTSIAKDLVCDEPSVRLLYTTPESLQTPKLLEGLKEACANGNLVSFAIDEAHTVSEWGHDFRPAYLQLSMIKQEFPSVPVVALTASATPKVRDDITSVLRLKQPRVIKGSFNRPNIAYQVRHKELLGDGSDNAALEDLVKFIQQRQGEGGIVYARLRATCDWLASSLAAHDIDVGCYHAGKNNDVRARVQRDWSSGGTNVVVATIAFGMGIDRPDVRWVVHWNAPASMEGFYQESGRAGRDGLPSASMLYASKADLEANQKMERGARAGAVAEVAGYCHGGGCRRRHVL…
C.subellipsoideaC-169_29140	Phytozome	Csub_1	MIPECVVETEPLSYCTMLTSDAEERLLESLKDLGFNDFRGKQKEAITAALTGSDCLVLMPTGGGKSLCYALPAVITGKLAVVVSPLIALMQDQVSNFNKRGIKSDYFCSTRTEKERAAIIRGLQTANIALRLLFVTPETFSSEQLLEHMRGIYASGQLALVAIDEAHCISSWGHDFRPAYRRLSSIRRELPGVPIMALTATATKQVQDDIAQSVLRNPLRLITSFNRPNISYHVRYQLQGSSSAVSQIADIIEEMKGPAGAVPCCIVYTLKPAYHAGLRDAERTRVLEQWSSGQIPVVAATIAFGMGIDRACEPLLSSLYPRVSIVVVPA
C.subellipsoideaC-169_58974	Phytozome	Csub_2	MNDSIRFGTLQVLLREYWVSESKKAAIISELCSGTPSTKLLYTTPESLALPQLRDALKEAHAAPAYLALSSLHTEFPGAPILACTATATKQVKASIIELLNLKSPLVLESSFNRTNLRYEVRYKDLIGEGSDAAALQDMEAFVKSQPPGTCGIVYAHQRKTCDWLASSLCNADVDAMAYHAGKDAEQRSRIQSQWLEGDMPIVVATIAFGMGVDKANVRWIVHWDAPSSLEGFSQESGRAGRDGLPSLCIMYASKAHFEQMRKLERGDRVGSTAAVADMALSACCRRKAILEHFGERRGRCITAEEELCDFCQSPKQLAASVARLEGAWEHKEAEAARVEGSGEGADIEQQTDAAIAAESTAKMTTPLGLPARKRSRLHPQAAWQPARALPPSSRPALQ…
ChlNC64A_1_16802_gw1.14.426.1	Phycocosm	Cvar_1	GFDSFRGRQLEAIMAALAGQDCFVLMPTGGGKSLCYALVPAIRPGTVLVVSPLIALMQDQVQALRARGLRADLLSSTRTEADRRRLLEDLQQHRPDTQLLYVTPELLATAGFMRCLRGAYAAGALQLVAVDEAHSISAMGHDFRPAYRQLGAVRRELPRLPLMALTATASDRVQRDIVRQLGMREPRLLRTSFDRPNIRYEGGCPLASRRLLALHACCSRRQPGEQQGKVPVPCTVIYCHRREDVDRVAAALRAHGIAAAAYHAGLPGATRSRVLQDWQAGRLAVVAATVAFGMGIDRADVRYVLHHSLPGSLEAYYQEAGRAGRDGAPSRSIVYYSRRDRERHEFVLRRQ
ChlNC64A_1_55365_fgenesh3_pg.C_scaffold_34000029	Phycocosm	Cvar_2	MCLQLVNLPRSATERPFSRAAAIPMSPQPGLPSRQQQQQGAVPPAPAPPAVDATLRAGLARVMMQHWGHAEFRPLQAEAVAATLGGKDVLLILPTGGGKSLAFQLAPLYRNQFTVVVTPLLALARDQARIAGGGLPVNGCVERGIEAAAWSSETPEHVKARLERELLADLEDGSLSLLYTTPESLQMERLREVLKAAHSCGRLCSFAIDEAHAVSEWGHDFRPSYLTLGQLRGDFPGVPLIAATATATAAVRRSIAGALGLRAPLLLQGSFNRPNLCYEVRHKELVGDGSREAALQRQLLPGAAPPLVCELTPHAGRATQPGTGAPSSSPCPRRGQCGIVYARLRATCDWLAAALGEAEVECAAYHAGKDSQQRNKIQSGWMDGDYEIVCATIAFGMGI…
Chrzof1_8787_Cz03g24160.t1	Phycocosm	Czof_1	MVLDGIVVVVSPLIALMQDQVAGLQAKAIPADYLSSTRTEADRKHILADISSQTPKTRLLFVTPELVDTEGFMGRLKSLQVKGTLKLIAVDEAHCISEWGHDFRPAYRKLSQLRHSLPGIPIMALTATAAPQVQQDIIKSLKLHNAEVLITSFNRPNTHYSVDLIDVLQQQSPALLSMGAAPAAEPMTTFDTAYACLLELLKGMYLHEGMQGVISTANKKGHVAPQLLQQKLNDTQQHLKQQDQQQQQPPSSSIMSQPCAAAIVYVLKRQTVDAIASKLRADGICAMAYHAGLSASARTTALEQWRDGVVPIVVATVAFGMGVDKSNVRLVVHFNLPRTLEGFYQESGRAGRDGQPSRSVLFYTLEDRRRMDFILEKDAQRKNSRKHKRQRTSTSTTQH…
Chrzof1_448_Cz01g16070.t1	Phycocosm	Czof_2	MSPLTEAHLCKVLEHNFGHKLFRPSQLQAIQATLSGLDSLLVLPTGGGKSITFQLPALALDNCFTVVISPLIALARDQVDKCMELGIEAQIWNCEVGEQQKKMILSEIISDCPELRLLYTTPESLRNSTLFEYVKEAYANGTLCSFAIDEAHCVSDWGHDFRPAYLELSRLRAEFPKTPIAAVTASCTDQVQTSILSCLNLSNPVVLKASFNRPNLQYQVRYKELIGDGTDESVMKDIVEFIKYHEGQCGIIYARLRATCDWLTSILSNHDLDASCYHAGKDPQQRRRVQTDWSSGDLQIVVATIAFGMGIDRADVRAGRDGQPSLSVLYLGHKDLDTITKLEKGVRKGAIQHVAEYACQPGCRRRKVLSYFGEKRHACNATCELACDYCGDPKSVGHA…
Dunsal1_1_8682_Dusal.0312s00009.1	Phycocosm	Dsal_1	MVTAGGSGLGLGGFMRKQTDALCSLVQQHVGLCPGEKGCAIIYVRKKEDAEKLANCLSRMMPSSRLRIGFYHAGIPVKQRTQVNADWKAQQLDVVVATVAGMGLDRPNVRLVVHWNLPGSLEGYYQESGRAGRDGLPAHSVLFYASQDKRSMEFLVNKATKEAEAKKAAGAPAKGGSALGLSSMAQAADEPDSGIVARSFAKVVEYAKQASCRRAALLAHFSEEYSGGCRNCDFCNSPEAVRSALSALSLAEAQQAFQRTASYSFRMGASKGEGGEWQEGEEEEGGG
Dunsal1_1_1396_Dusal.0117s00007.1	Phycocosm	Dsal_2	MSQPDSGPSPAHLKCLRNVFGLPGFRDSQYAAVKATLDCRDSLIILPTGAGKSLTFQFPPHTRDAAFTVVIGPIIALMKEQVSKCQDMGIEAACYNSDVQEGKKVELVRDLASEEPETKLLYTTPESLRQPRLREALQASCTASVQKSIIQLLNLKDPLIVKTSLNRPNIEYVIKHKELIKKGTDEDVLQDLATFITERPNQCGIIYARLRATCDWLARELSAYDLDVAVYHAGKDASVRQKVQSEWSEGYMDVVVATIAFGMGIDRPDVRWVVHWNPPSSMEGFYQESGRAGRDGLPSIAVMYTSNADLSAAQRLERGGRSGAVAEVAAFAGAASCRRRRVLSFFGEKREACGEVPGEVPCDVCSDPARVRSELAALRSGAVATTSGSMADSVRAKMQ…
Edaphochlamys_debaryana_KAG2485795.1	NCBI	Edeb_1	MAGRDVLVVMPTGGGKTVCYAVPALVLPGVVIVVSPLLALMADQVANLRAAGVRAAQLSSSLSASERAAVMGELEVAGGRGGGGRGEGLQLLLITPELLAASERFRSVLRRLHSARSLALFAVDESHCISTWGHDFRPAYRRLQALRRDYPGVPIMALTATAADQVQDDICAQLRLASPLRLLSSFNRPNISYQVRYLDVEKVDEATALIRLIHSRREDSGGTVPCSIVYCQKRDTCVEVAARLAAAGLPAEAFHGAMRADHKQAVLRRWQGDETPVVVATIAFGMGIDKAGVRLVVHYNLPRALEGFYQEAGRAGRDGAPAESVLFFSVAARQRMDFILGEDQRKKKEKEEERRRQAGGGAGAGADPEAAAAAAASTASAEEEEAVQATAWKAFGEVV…
Edaphochlamys_debaryana_KAG2494946.1	NCBI	Edeb_2	MDAGALGAPALPTDAQLVELLREHFGLSGPFRPGQLEAIRATLSGQDTLVILPTGGKSLCGKSICFQLPPFCRSSGFTVVVCPLIALAKDQVAKCEERGIEAERWNCEVSEAKKASIVRDIVSDEPSLRLLYTTPESLRLPVLLDALKEAHAQGKLVSFAVDEAHTVSEWGHDFRPAYLELAAIKLHFPTVPVAALTASCTPRVSQDIINVLRLNLPLRIQGSFNRHNIAYQVYHKELIGDGSENAALEHLIQFINDRPGQCGIIYARLRATCDWLASSLAGRDVEVGCYHAGRATDARGRVQREWSEGGLNVVVATVAFGMGIDRADVRWVVHWNAPASMEGFYQESGRAGRDGQPSLSLMYASGPDLESAAKMERGSRAGAVAEVVGFARGGGCKRK…
Gonpec1_14810_rna4501	Phycocosm	Gpec_1	MASTGFSSFRGRQEDAVLGALAGRDVLVIMPTGGGKTVCYVIPALVQPGLCVVVSPLLALMQDQVANLRAVGVRAEQLSSALPAAQRAAVLEELAAGCGGKGGQPDIKLLLVTPELLAASERFRTLLRRLHAARNLSLFAIDESHCISTWGHDFRPAYRRLQALRHDYPGVPIMALTATAASQVQDDICNQLRLSSPLRLLSSFNRPNIAYSVRYLDVEAAEAAGMAAAAVAAAGKGAAAEAAAEGADEMGALIRLLKQRRTAGGSAPCSIVYCQKRDTCEEVAARLCREGLPAAAYHGQMAEAAKQKVLQAWQADEVPIVAATIAFGMGIDKAGVRLVVHFNLPRSLEGFYQEAGRAGRDGAPAESVMFYRQVEDQQDKEGKAAKKAQPRGKGAAVGS…
Gonpec1_5107_rna1339	Phycocosm	Gpec_2	MSVRLRIGTSLQRWNCEVPDARKASIAKDIASDEPSLRLLYITPEGLRQPKLLESLKEACANGTLVSFAIDEAHTVSEWGHDFRPAYLELSIIKQTFPSIPVAALTASCTPKVQADITSVLGLRDPALIKGSFNRPNIAYQVRYKELIGDGSDSAALEDLVRFILERPDQCGIIYARLRATCDWLASALAARDLEVGCYHAGKSSDARTRVQRDWSNGGLNIVVSTIAFGMGIDRPDVRCKHFGR*
sp_O94762_RECQ5_HUMAN	UniProt	Hs_RECQL5	MSSHHTTFPFDPERRVRSTLKKVFGFDSFKTPLQESATMAVVKGNKDVFVCMPTGAGKSLCYQLPALLAKGITIVVSPLIALIQDQVDHLLTLKVRVSSLNSKLSAQERKELLADLEREKPQTKILYITPEMAASSSFQPTLNSLVSRHLLSYLVVDEAHCVSQWGHDFRPDYLRLGALRSRLGHAPCVALTATATPQVQEDVFAALHLKKPVAIFKTPCFRANLFYDVQFKELISDPYGNLKDFCLKALGQEADKGLSGCGIVYCRTREACEQLAIELSCRGVNAKAYHAGLKASERTLVQNDWMEEKVPVIVATISFGMGVDKANVRFVAHWNIAKSMAGYYQESGRAGRDGKPSWCRLYYSRNDRDQVSFLIRKEVAKLQEKRGNKASDKATIMAF…
Klenit1_7344_rna-KFL_002110150	Phycocosm	Knit	MKAALSFMRQRVPERPGDSSLPVEGGKQGQSGSLKVEQARSVLQRFFGHAHFRGQQERAVLAALNGRDCFVLMPTGGGKSVCYQCPALCGRGLALVVSPLIALMEDQVAALKRKNVPAEFLSSTQKTSLKAEIYDDLASGRPETKLLYVTPELIATKGFMAKLRKLHGRGLLSLIAIDESHCISAWGHDFRPSYGRLAALKEQLPGVPVMALTATANKTVQEDILRSLNLERPLIFQASFNRPNIRYEVRFKDVLPGQDPYRDLVRLLNAEPGQCAIVYCLSRSSCDGLAARLLSNGIPCKPYHAGLPDAERSRTLKDWVTGRIPVVAATIAFGMGIDRADVRLVVHFNMPKSIEGFYQESGRAGRDGQPAKSVLYYGSEDESLMQFILRKEVAKMQQK…
MicpuN3v2_3830_wlab.234884.1	Phycocosm	Mcom	MGSLREELEAILRARLGPGASLKDAQLDAVRALQQGRDCLATLPTGFGKSMVYQLPAMWREEMDRPGVTVVVTPLLSLLRDQLRGCEDLDLNAAAWCGTADKRDTERIDRDLRLDADDGGPGIRLLYTTPESLGSNARLRDALRACARNGFLTSIAVDEAHCVASWGHDFRPAYLALKDFRDDVVGPGVPFQALTATATPRVKEQIVSALGLRDPALIATSLNRRNLRYEVIRRESFGGGHSEVGTGLGTGVGTEVGTEDVALAHLAAMAKETKERWPGSAGIVYARTRAECERLAALLQDKHDVDCEVFHAGRTGEALARTQGNWAGGDVHCVVATVAFGMGVDKADVRFVAHWGPPTTLEGLYQESGRAGRDSNPARCVMYVGSNELDELRKVTGGG…
Mesen1_7804_ME000408S06915	Phycocosm	Mend	MSGLELVCDDDFFVTRPKQIWADLESSKPSIQLLYVTPEAIDKSELMGKLRKLHERGLLTLVAIDEAHCISSWGHDFRPSYRRLSTLRASLPGVPLLALTATAAHKVRADIVQSLHLRDPTILVSSFNRPNIFYEGQAKQGGPCQAPHGIDRASVRLVCHVDVPKSIESFYQESGRAGRDGKPARSILYYSSQDRSTMMVKYCSDLGCRRRKLLSHFGEEVSPMLCKGTCDACRSPSKVAANLEALKVAAAGRGFGRGGSGAAFISRATGAKNMEAKDSEFWRYDEGDHAQKSGDSISSSGGGEDEDAEEEVSRAARRAGSQAKLGQKMDALLRAEEAYNARHRPASTSKLPARASGGSGGGWTTASKLAAAPSAPLVRPGVSDAHRASSLVRLQQAVE…
Mapoly0051s0018_Mapoly0051s0018.1_Mpolymorpha_v3.1	Phytozome	Mpol	MEKVPLTVKGTSGGNGVGKERLEGLLQRHFGHSSFRGRQLEAIEAVLSGQDCFCLMPTGGGKSMCYAIPALAKPGIVLVVCPLIALMENQVSALKAQKIAAEHLSSSQGAKVKAKIYEQLESGRPSLRLLYVTPELIATPGFITRIKKLHGRGLLSLIAVDEAHCISSWGHDFRPSYRKLSALRTHLPDVPILALTATAAKKVQDDVVKSLALHNPQIFISSFNRPNIYYEVRYKDLLKNAYEDLRNLIKSNPDDCCIVYCHSRATCDDVGLRLSQDKISSRVYHAGLAAKARSEALEEWTSGKVPVVIATVAFGMGIDRKDVRMVCHYNVPKSLEGFYQESGRAGRDGKPARSVIYYGLEDKGLMEFLARKPDPGQKAREKVDAENQVKKNVEAFSQM…
Mesvir1_5320_Mv15412-RA.1	Phycocosm	Mvir	MNSSGRAVGNCGYSTDYLREILTRDFGLSEFRTNQDEAIRSALSGRDTFCLMPTGAGKSICFQLPAMARRPGGVTLVVSPLIALMEDQVAALKARGIPAEFLSSTQVEAVKAQVYEDLGSEEPELRLLYVTPELVTSDWFMARLQRVHARKMLAFIAIDEAHCISSWGHDFRPSYRNLRVLRRKLPGVPLIALTATAADKVQKDIVQLLGMENPLIVKASFNRPNIFYEVRFKDLMANPEDDLKSLFSSGECGIIYCHERKTCDRIAQRLTSQGVPCEAYHAGKRPAERSATLDKWVSGRTPVVAATIAFGMGIDRKDVRIVCHFNLPKTIENLYQESGRAGRDQLRSTSVLYYSQQDRGMMEFLARKEDKRSRRKSSRASKSPGDEETPNKTKSQAAL…
Praco1_15901_PRCOL_00005297-RA	Phycocosm	Pcol	MRPASTGASVEDAARAAVRTAVERLWGAGAAPRAAQVSAAAAVLRGRDALVLAPTGYGKSLIYQCLPEAARALRERRHSARGSERTELQVAGAAGGIVVVVTPLLALAADQTRSCEDRGLSVAQWHSAISPDTLEKLARELTEYAEGDDPEDSPVDVLFATPEALARNVALRTALAELAKAGRVLALAVDEAHCVASWGHDFRPCYLVLGALRDGAGGEGTCLQTDTAMVALTATATAEVEGQIREALGLRNDCNVERVELNRPNLRYEVLRKEDLRGASSKENTPPGACNGGGGESKGRDEEVVEDGLEEGQEESDDDDDEKLLSRDGAFAHLAAFICEQQRAGHAGIVFCRRRATVDRLASALVDEGVQAEPFHAGLADARRSAVLRDFMQGDETCV…
Rapsub1_467_Rsub_00467	Phycocosm	Rsub_1	MAAAPQQQDNLLAALKRTFGHDGFRGVQEAAVRGALAGRDALVLMPTGGGKSLCYALPAAVGPPGLVIVVSPLIALMQDQVASLRAHGLAADYLASTKTEAERRAVLQRLDAATRGGGGGGGGGGGGDGGGQDGPLALLYATPELLGTEGFSARLRALRAASAVKLVAIDEAHCIRRAGALRVYGHDFRPSYRRLGELRRTLPGVPVMALTATASEQASSGGRSVTYSVILRDAASPGPAAGADGGGDGGAFGLLLALLREALQQAGGSQQQRQGQQQQGQQGQQQQGQHQQEQGPQEGHPQGPPRRSGGCAIVYCLKRKTASGLARRLADAGLAAAPYHAGLRAAQRANTLERWRAGSLAVVVATTAFGMGVDKPDVRLVAHLNPPASVEGFYQESGR…
Rapsub1_10358_Rsub_10523	Phycocosm	Rsub_2	MGKSQEAHAAGTLLAFAVDEAHCVSTWGHDFRPSYLELASLRTDFPGVPIAVVTATATARVRSSILEVLGLQSPVVIASSFNRPNIALTVRHKALLGGGTDDDLVEDLLAFIRERPGQCGIVYARLRSTCDWLASVLSGAEEGLDVAKYHAGMEAEQRARVLRDWSEGSLDIVVGSIAFGLGIDRPDVRWVVHWNMPASVEGYYQEAGRGGRDGRPCVSLVYESQADADAVSKLERAHRQGNIGAVSDILCSAGCRRRRLLKFFGEERGPCDAAVELPCDACLEPDAVRRRLKDRNERTQRAQRDEERRQTAEGASSGDEGEDGGGGSGGDDGGGSRPGRGWHSAARLTPAAARAPLASVGNARRGGAGAGFKPPSRTIKTAAAAEAAPEGHAAVAPAQ…
41328_41328_Smoellendorffii_v1.0	Phytozome	Smoe	LEDLLQRYFGHSSFRGLQLDAIEAVLAGKDCFCMMPTGAGKSLCYQIPALAKPGIVLVVSPLIALMEDQVAALKSRQIFAEYLSSSQPVKMRNKIFEELQSGKPNLKLLYVTPESVATNHLMQKLRKLHERSLLSLIAIDEAHCISSWGHDFRPSYRKLSALRTSLPDIPILALTATASKKVQEDIIKSLSLQKAAVLISSFNRANIFYEVRFKDLMTSAYEDLRNIITKAPTRCMIIYCHARAMCDEIGSRLKSDGISCRVYHAGINVKARSQALQDWVLGEVHIIVATIAFGYGIDRKDVRMVCHFNMPKSLESFYQESGRAGRDGKPAKSILYYSVDDKRTMEYVIRSSSQRQQGGISENGENELLKKNIEAFEKVVAYCEEASCRRRRVLEHFGE…
Ulvmu1_3172_UM015_0213.1	Phycocosm	Umut	MPVERIEVCANQLSAALAEVGLKSFRPLQREAVTAIMEKRDCVVIVATGGGKSLCYQLPCLVSEGISIVVTPLISLAKDQIDNWNDRATSVCARAFNCTVSDSEKTRVVRDLACGESMLLYTTPESLLGNTVMQEAIRGASDSGKLCCIAVDEAHCVSQWGHDFRPSYLALKELRAMGGPAVGVPMIALTATCTKPVLDDIVEALSLERPEVLKHSFNRPNLQYSCKFKDALALSTSDLKHDSVSDGVAKDIADFIVAARSSGIVYARTRDQCQSLAKKVNDCIAETGTEECSVAHYHAGLSQHDRTRTQQHWQDGTIAAVIATIAFGMGIDKSDIRWVIHYCMSGSIEAFAQESGRAGRDGQVSQSIVYVSPADIEWCQRISKPQERPKVAAMVEYAS…
Volvox_africanus_GIL50302.1	NCBI	Vafr_1	MSNKSSLKRGILSLEPTDQQGTAKRPAVTTAARNRALAVLKSTYGFETFRGKQEEAVLAALAGRDTLVIMPTGGGKTICYVIPALMQPGVCLVVSPLLALMQDQVANLTKVGVRAAQLSSALPEAQRAAVLADLSGTGGGDQPTIRLLLVTPELLAASGRFRSVLHQLHARRNLSLFAIDESHCISSWGHDFRPTYRQLQALRRDFPGVPIMALTATAASQVQDDICEQLRLHNPLRLLTSFNRPNISYVVRYLDVEDLSEAEALVKLLRERLTSGGTVPCSIVYCQTRDTCEVVAEKLSREGLLAKAYHGQMNTHVKKEVLRQWQADEVPVVVATIAFGMGIDKAGVRLVVHFNLPRSLEGFYQEAGRGGRDGLPAESVVFYSRQARTRMDYVLRQDA…
Volvox_africanus_GIL53905.1	NCBI	Vafr_2	MEAPENAALNALRSVFRLTFFRPGQLEAVLATLAGQDSLIILPTGGGKSVCFQLPCHLRSCGFTVVVCPLIALAKDQVERCDERGIYAERWNCEVSESRKASIAKDMVSDEPSLRLLYITPEGLRHPKLLESLKEACVKKNLVSFAVDEAHTVSEWGHDFRPAYLELSCLKQEFPSVPVAALTASCTSKVSDDIISLLQLRSPRIIKGSFNRPNIAYQVRFKELLGEGSDTAALEDLIHFIRQRSDQCGIIYARLRATCDWLASALAARDIDIGCYHAGKSTESRARVQCDWSSGGVNVVVATIAFGMGIDRADVRWVVHWNVPSSMEGFYQESGRAGRDGQPSLSIMYASHADLQAAHKMERGTRTGAVAEVASYVHGRSCRRKCILNFFGEQSGPCR…
V.carteri_Vocar.0004s0079.1	Phytozome	Vcar_1	MDNNLSKKRGALLLGPTEHQATAKRPAVIEAARSRALAVLKSTYGFDAFRGKQEEAVLAALAGKDVLVIMPTGGGKTICYVIPALVQPGVCIVVSPLLALMQDQVANLTQRGVRAAQLSSALPAAQRSAILDDLSSRGGSGAPGGGCPPGIRLLLVTPELLDASGRFRSVLSRLHAQRYLSLFAIDESHCISTWGHDFRPAYRRLQTLRRDFPGVPIMALTATAASQVREDICEQLRLHKPLQLLSSFNRPNISYTVRYLDVEKMDEIDALVKMLSQRRVAPGGVLPCSIVYCQKRDTCEAVAGRLSREGLPAAAYHGQMRDSLKKEVLRRWQADEVPVVVATIAFGMGIDKAGVRLVVHFNLPRTLEGFYQEAGRAGRDGRPAESVMFYSRTARRRMD…
V.carteri_Vocar.0018s0223.1	Phytozome	Vcar_2	MEITEDAALGTLRSVFGLNSFRPGQLEAVSATHAAQDSLIILPTGGGKSVCFQLPCHLRPFGFTVVICPLIALAKDQVDRCDERGIYAERWNCEVPESRKASIAKDMVSDEPSLRLLYITPEGLRHPKLMESLKEACAKNNLVSFAVDEAHTVSEWGHDFRPAYLELSCLKLEFPSIPVAALTASCTSKVSDDIISVLRLRCPRIIKGSFNRPNIGYQVRYKELLGDGSDNAALEDLIRFIEERPHQCGIIYARLRATCDWLASSLAARDVEVGCYHAGKSTESRARVQRDWSSGGINVVVATIAFGMGIDRADVRWVVHWNAPSSMEGFYQESGRAGRDGQPSLSIMYASQADLQAAHKMERGTRTGAVAEVASYAHGTGCRRKRVVNFFGEERGSCN…
